# Seq-Scope: Submicrometer-resolution spatial transcriptomics for single cell and subcellular studies

**DOI:** 10.1101/2021.01.25.427807

**Authors:** Chun-Seok Cho, Jingyue Xi, Sung-Rye Park, Jer-En Hsu, Myungjin Kim, Goo Jun, Hyun-Min Kang, Jun Hee Lee

## Abstract

Spatial barcoding technologies have the potential to reveal histological details of transcriptomic profiles; however, they are currently limited by their low resolution. Here we report Seq-Scope, a spatial barcoding technology with a resolution almost comparable to an optical microscope. Seq-Scope is based on a solid-phase amplification of randomly barcoded single-molecule oligonucleotides using an Illumina sequencing-by-synthesis platform. The resulting clusters annotated with spatial coordinates are processed to expose RNA-capture moiety. These RNA-capturing barcoded clusters define the pixels of Seq-Scope that are approximately 0.5-1 μm apart from each other. From tissue sections, Seq-Scope visualizes spatial transcriptome heterogeneity at multiple histological scales, including tissue zonation according to the portal-central (liver), crypt-surface (colon) and inflammation-fibrosis (injured liver) axes, cellular components including single cell types and subtypes, and subcellular architectures of nucleus, cytoplasm and mitochondria. Seq-scope is quick, straightforward and easy-to-implement, and makes spatial single cell analysis accessible to a wide group of biomedical researchers.
