## Supplementary material for "Seq-Scope: Submicrometer-resolution spatial transcriptomics for single cell and subcellular studies": Table S1

### Sheet: Normal 10 um
	p_val	avg_logFC	pct.1	pct.2	p_val_adj	cluster	gene	Cell_Type
Mup20	0	0.495649	0.994	0.968	0	0	Mup20	Hep_Z1
Mup3	0	0.274958	1	1	0	0	Mup3	Hep_Z1
Alb	0	0.215524	1	1	0	0	Alb	Hep_Z1
Cyp2f2	8.53e-294	0.304846	0.861	0.694	1.78e-289	0	Cyp2f2	Hep_Z1
Serpina1e	6.25e-166	0.221955	0.91	0.825	1.31e-161	0	Serpina1e	Hep_Z1
Hsd17b13	3.02e-100	0.153728	0.439	0.296	6.32e-96	0	Hsd17b13	Hep_Z1
Hsd17b6	1.34e-75	0.137221	0.414	0.292	2.8e-71	0	Hsd17b6	Hep_Z1
Fgb	1.69e-66	0.129336	0.902	0.841	3.53e-62	0	Fgb	Hep_Z1
Pck1	1.06e-61	0.13819	0.696	0.606	2.21e-57	0	Pck1	Hep_Z1
Ambp	9.56e-61	0.130566	0.636	0.529	2e-56	0	Ambp	Hep_Z1
Fga	2.61e-54	0.114508	0.925	0.885	5.46e-50	0	Fga	Hep_Z1
Pigr	1.78e-53	0.124615	0.548	0.441	3.71e-49	0	Pigr	Hep_Z1
Hpx	2.21e-50	0.116753	0.846	0.786	4.62e-46	0	Hpx	Hep_Z1
Gm26924	0	0.431748	1	0.999	0	1	Gm26924	Hep_Z2 (Mito)
mt-Rnr2	0	0.36036	0.976	0.918	0	1	mt-Rnr2	Hep_Z2 (Mito)
mt-Rnr1	4.85e-143	0.246845	0.866	0.781	1.01e-138	1	mt-Rnr1	Hep_Z2 (Mito)
mt-Co1	6.2e-130	0.122447	1	1	1.3e-125	1	mt-Co1	Hep_Z2 (Mito)
Cmss1	5.05e-90	0.239381	0.657	0.548	1.06e-85	1	Cmss1	Hep_Z2 (Mito)
Cdk8	8.86e-73	0.164646	0.367	0.248	1.85e-68	1	Cdk8	Hep_Z2 (Mito)
Cyp2e1	0	0.871662	0.976	0.668	0	2	Cyp2e1	Hep_Z3
Cyp2c29	0	0.624935	0.887	0.574	0	2	Cyp2c29	Hep_Z3
Mup17	0	0.498492	0.721	0.514	0	2	Mup17	Hep_Z3
Cyp1a2	0	0.397559	0.614	0.314	0	2	Cyp1a2	Hep_Z3
Mup11	0	0.386069	0.896	0.731	0	2	Mup11	Hep_Z3
Cyp2a5	0	0.353742	0.363	0.12	0	2	Cyp2a5	Hep_Z3
Cyp3a11	0	0.294637	0.992	0.964	0	2	Cyp3a11	Hep_Z3
Gulo	1.55e-213	0.21441	0.272	0.104	3.24e-209	2	Gulo	Hep_Z3
Cyp2c50	4.85e-158	0.2402	0.473	0.294	1.01e-153	2	Cyp2c50	Hep_Z3
Cyp2d9	5.96e-132	0.240723	0.617	0.456	1.25e-127	2	Cyp2d9	Hep_Z3
Slco1b2	3.3e-131	0.22877	0.479	0.313	6.91e-127	2	Slco1b2	Hep_Z3
Mup9	3.45e-123	0.240099	0.591	0.448	7.21e-119	2	Mup9	Hep_Z3
Pon1	3.95e-120	0.213249	0.436	0.28	8.25e-116	2	Pon1	Hep_Z3
Rgn	2.34e-115	0.191609	0.467	0.308	4.9e-111	2	Rgn	Hep_Z3
Aldh1a1	3.03e-105	0.213108	0.545	0.399	6.33e-101	2	Aldh1a1	Hep_Z3
Slc22a1	3.89e-104	0.1639	0.255	0.133	8.14e-100	2	Slc22a1	Hep_Z3
Gstm1	7.48e-99	0.208945	0.725	0.621	1.56e-94	2	Gstm1	Hep_Z3
Cyp2c54	3.65e-66	0.119456	0.187	0.101	7.63e-62	2	Cyp2c54	Hep_Z3
Gsta3	5.83e-66	0.15792	0.69	0.587	1.22e-61	2	Gsta3	Hep_Z3
Rnase4	1.28e-60	0.14413	0.458	0.346	2.67e-56	2	Rnase4	Hep_Z3
Aqp9	1.13e-55	0.125124	0.262	0.169	2.36e-51	2	Aqp9	Hep_Z3
Cyp4a10	1.17e-54	0.144029	0.494	0.39	2.45e-50	2	Cyp4a10	Hep_Z3
Hamp	1.56e-52	0.154003	0.713	0.638	3.25e-48	2	Hamp	Hep_Z3
Akr1c6	5.15e-50	0.142511	0.477	0.377	1.08e-45	2	Akr1c6	Hep_Z3
Mgst1	1.08e-46	0.140666	0.778	0.714	2.26e-42	2	Mgst1	Hep_Z3
Acaa1b	3.72e-46	0.130855	0.511	0.416	7.79e-42	2	Acaa1b	Hep_Z3
Cyp4a14	3.13e-45	0.12502	0.372	0.28	6.54e-41	2	Cyp4a14	Hep_Z3
Ugt2b1	3.55e-38	0.10916	0.317	0.233	7.41e-34	2	Ugt2b1	Hep_Z3
Cyb5	3.21e-34	0.116175	0.637	0.564	6.71e-30	2	Cyb5	Hep_Z3
Aldh2	5.69e-32	0.11366	0.617	0.544	1.19e-27	2	Aldh2	Hep_Z3
Cdo1	1.63e-28	0.102698	0.61	0.543	3.4e-24	2	Cdo1	Hep_Z3
Car3	2.31e-28	0.116876	0.573	0.505	4.82e-24	2	Car3	Hep_Z3
Gm26870	0	0.851038	0.926	0.498	0	3	Gm26870	Hep_Z2 (lncRNA)
Gm10800	0	0.687021	0.775	0.296	0	3	Gm10800	Hep_Z2 (lncRNA)
Gm10801	0	0.626791	0.749	0.236	0	3	Gm10801	Hep_Z2 (lncRNA)
Gm21738	4.15e-168	0.266556	0.361	0.128	8.68e-164	3	Gm21738	Hep_Z2 (lncRNA)
Gm10718	3.04e-116	0.153683	0.221	0.069	6.36e-112	3	Gm10718	Hep_Z2 (lncRNA)
Gm10717	1.1e-88	0.123874	0.169	0.052	2.3e-84	3	Gm10717	Hep_Z2 (lncRNA)
Mup10	0	1.04219	0.911	0.06	0	4	Mup10	Hep_Mup10
Mup14	0	0.45989	0.425	0.04	0	4	Mup14	Hep_Mup10
Mup7	1.88e-60	0.237539	0.332	0.122	3.94e-56	4	Mup7	Hep_Mup10
Cmss11	1.35e-11	0.143228	0.693	0.569	2.82e-07	4	Cmss1	Hep_Mup10
Mup201	3.72e-11	0.152756	0.975	0.976	7.79e-07	4	Mup20	Hep_Mup10
Gm269241	4.54e-11	0.128102	1	0.999	9.49e-07	4	Gm26924	Hep_Mup10
Mup31	3.03e-08	0.100812	1	1	0.000632585	4	Mup3	Hep_Mup10
Slc27a5	7.68e-07	0.107024	0.4	0.32	0.0160506	4	Slc27a5	Hep_Mup10
Aqp1	0	0.695952	0.594	0.073	0	5	Aqp1	Endothelial
Dnase1l3	1.26e-220	0.415266	0.305	0.034	2.63e-216	5	Dnase1l3	Endothelial
Gpr182	3.5e-199	0.20871	0.182	0.013	7.32e-195	5	Gpr182	Endothelial
Gpihbp1	1.63e-184	0.265825	0.243	0.025	3.41e-180	5	Gpihbp1	Endothelial
Kdr	1.89e-173	0.327611	0.249	0.028	3.96e-169	5	Kdr	Endothelial
Igfbp7	1.07e-98	0.290481	0.318	0.072	2.24e-94	5	Igfbp7	Endothelial
Cd300lg	3.48e-86	0.14969	0.126	0.014	7.28e-82	5	Cd300lg	Endothelial
Flt4	9.18e-72	0.122193	0.115	0.014	1.92e-67	5	Flt4	Endothelial
Oit3	8.99e-69	0.152395	0.128	0.018	1.88e-64	5	Oit3	Endothelial
Bmp2	1.55e-59	0.113949	0.096	0.012	3.24e-55	5	Bmp2	Endothelial
Slc43a3	9.48e-52	0.10075	0.084	0.011	1.98e-47	5	Slc43a3	Endothelial
Stab1	3.92e-49	0.120093	0.09	0.013	8.19e-45	5	Stab1	Endothelial
Gpr116	5.6e-46	0.115515	0.109	0.019	1.17e-41	5	Gpr116	Endothelial
Ltbp4	6.82e-45	0.134142	0.142	0.031	1.43e-40	5	Ltbp4	Endothelial
Mmrn2	4.75e-43	0.118049	0.092	0.015	9.94e-39	5	Mmrn2	Endothelial
Mrc1	1.97e-40	0.135715	0.128	0.028	4.11e-36	5	Mrc1	Endothelial
Ehd3	1.04e-35	0.128456	0.144	0.037	2.18e-31	5	Ehd3	Endothelial
Nrp1	4.26e-32	0.181992	0.174	0.055	8.91e-28	5	Nrp1	Endothelial
Stab2	4.41e-30	0.113143	0.13	0.035	9.21e-26	5	Stab2	Endothelial
Sparc	5.65e-29	0.132467	0.126	0.034	1.18e-24	5	Sparc	Endothelial
Maf	3.39e-19	0.108327	0.111	0.036	7.09e-15	5	Maf	Endothelial
Ppap2b	2.67e-13	0.11742	0.155	0.072	5.58e-09	5	Ppap2b	Endothelial
Serinc3	1.42e-07	0.139368	0.251	0.171	0.00297125	5	Serinc3	Endothelial
H2-D1	1.59e-07	0.124277	0.448	0.351	0.0033213	5	H2-D1	Endothelial
Sepp1	1.23e-05	0.108992	0.973	0.969	0.258103	5	Sepp1	Endothelial
Cd5l	0	0.595118	0.499	0.055	0	6	Cd5l	Macrophage
Cd74	1.69e-287	0.658586	0.563	0.095	3.53e-283	6	Cd74	Macrophage
Clec4f	1.25e-269	0.437535	0.368	0.041	2.61e-265	6	Clec4f	Macrophage
H2-Ab1	5.04e-252	0.498468	0.405	0.054	1.05e-247	6	H2-Ab1	Macrophage
C1qb	1.75e-219	0.366678	0.334	0.041	3.66e-215	6	C1qb	Macrophage
H2-Aa	3.21e-212	0.43369	0.353	0.048	6.72e-208	6	H2-Aa	Macrophage
C1qc	2.43e-200	0.322858	0.274	0.03	5.08e-196	6	C1qc	Macrophage
Csf1r	3.46e-184	0.310811	0.274	0.033	7.23e-180	6	Csf1r	Macrophage
Ctss	2.86e-146	0.217721	0.18	0.018	5.98e-142	6	Ctss	Macrophage
Lyz2	1.59e-103	0.266983	0.238	0.042	3.33e-99	6	Lyz2	Macrophage
Cfp	6.59e-94	0.136923	0.143	0.017	1.38e-89	6	Cfp	Macrophage
Sdc3	9.17e-94	0.149856	0.126	0.013	1.92e-89	6	Sdc3	Macrophage
Fcna	1.5e-93	0.224719	0.223	0.04	3.13e-89	6	Fcna	Macrophage
Cd68	4.34e-89	0.106456	0.103	0.009	9.07e-85	6	Cd68	Macrophage
Mpeg1	8.55e-80	0.16213	0.141	0.019	1.79e-75	6	Mpeg1	Macrophage
C1qa	2.41e-71	0.156332	0.148	0.023	5.04e-67	6	C1qa	Macrophage
H2-Eb1	1.62e-58	0.143205	0.137	0.024	3.39e-54	6	H2-Eb1	Macrophage
Wfdc17	2.1e-53	0.117708	0.107	0.016	4.4e-49	6	Wfdc17	Macrophage
Fcer1g	6.9e-39	0.104951	0.09	0.016	1.44e-34	6	Fcer1g	Macrophage
Tmsb4x	8.59e-28	0.137186	0.158	0.051	1.8e-23	6	Tmsb4x	Macrophage
Ctsb	2.05e-24	0.309151	0.587	0.419	4.29e-20	6	Ctsb	Macrophage
Slc40a1	4.16e-16	0.105632	0.158	0.068	8.69e-12	6	Slc40a1	Macrophage
Actb	2.19e-13	0.175475	0.538	0.405	4.58e-09	6	Actb	Macrophage
H2-D11	8.9e-13	0.17799	0.482	0.35	1.86e-08	6	H2-D1	Macrophage
Psap	1.59e-12	0.219968	0.42	0.3	3.32e-08	6	Psap	Macrophage
Cst3	3.26e-12	0.12408	0.246	0.141	6.82e-08	6	Cst3	Macrophage
Grn	4.11e-12	0.157185	0.304	0.192	8.6e-08	6	Grn	Macrophage
Ly6e	3.42e-09	0.129497	0.37	0.262	7.16e-05	6	Ly6e	Macrophage
Spp1	7e-05	0.10313	0.058	0.029	1	6	Spp1	Macrophage
Eef1a1	0	1.15358	0.991	0.063	0	7	Eef1a1	Hep_Eef1a1
Gstp1	0	1.129	0.95	0.057	0	8	Gstp1	Cholangiocyte
Gstp2	0	0.15906	0.174	0.005	0	8	Gstp2	Cholangiocyte
Traf5	8.68e-173	0.465933	0.638	0.155	1.82e-168	8	Traf5	Cholangiocyte
Ndfip1	1.39e-26	0.149377	0.093	0.02	2.91e-22	8	Ndfip1	Cholangiocyte
Serpina1e1	1.42e-05	0.100675	0.887	0.849	0.296507	8	Serpina1e	Cholangiocyte
Gm26917	2.4e-241	0.368785	0.244	0.016	5.02e-237	9	Gm26917	Hep_Z2 (Nuc)
Malat1	4.65e-206	0.547125	0.386	0.05	9.73e-202	9	Malat1	Hep_Z2 (Nuc)
Neat1	1.33e-103	0.425209	0.294	0.053	2.79e-99	9	Neat1	Hep_Z2 (Nuc)
n-R5-8s1	4.53e-62	0.528614	0.524	0.221	9.47e-58	9	n-R5-8s1	Hep_Z2 (Nuc)
Gm24601	3.96e-55	0.38297	0.415	0.153	8.28e-51	9	Gm24601	Hep_Z2 (Nuc)
Abcc2	6.8e-46	0.298177	0.23	0.062	1.42e-41	9	Abcc2	Hep_Z2 (Nuc)
Ppara	6.06e-37	0.192853	0.142	0.031	1.27e-32	9	Ppara	Hep_Z2 (Nuc)
Gm13824	2.96e-27	0.110313	0.088	0.017	6.19e-23	9	Gm13824	Hep_Z2 (Nuc)
Gm4951	3.06e-24	0.18476	0.102	0.024	6.39e-20	9	Gm4951	Hep_Z2 (Nuc)
Errfi1	2.3e-20	0.244167	0.382	0.207	4.81e-16	9	Errfi1	Hep_Z2 (Nuc)
Mlxipl	5.66e-17	0.124875	0.149	0.055	1.18e-12	9	Mlxipl	Hep_Z2 (Nuc)
Lpin1	7.29e-12	0.100304	0.161	0.073	1.52e-07	9	Lpin1	Hep_Z2 (Nuc)
2810007J24Rik	1.64e-11	0.172705	0.282	0.164	3.43e-07	9	2810007J24Rik	Hep_Z2 (Nuc)
Alas1	1.16e-10	0.114153	0.142	0.065	2.43e-06	9	Alas1	Hep_Z2 (Nuc)
Zbtb20	4.77e-09	0.158722	0.244	0.147	9.97e-05	9	Zbtb20	Hep_Z2 (Nuc)
Fmo5	2.47e-08	0.162225	0.358	0.249	0.000516142	9	Fmo5	Hep_Z2 (Nuc)
Gfra1	2.41e-07	0.142255	0.102	0.049	0.0050465	9	Gfra1	Hep_Z2 (Nuc)
Tat	1.12e-06	0.133359	0.448	0.345	0.0234396	9	Tat	Hep_Z2 (Nuc)
Ghr	5.47e-06	0.155854	0.308	0.225	0.114377	9	Ghr	Hep_Z2 (Nuc)
Pitpnc1	1.17e-05	0.103155	0.088	0.044	0.2456	9	Pitpnc1	Hep_Z2 (Nuc)
Dpyd	2.39e-05	0.148054	0.27	0.193	0.500091	9	Dpyd	Hep_Z2 (Nuc)
Egfr	3.54e-05	0.155382	0.225	0.157	0.740642	9	Egfr	Hep_Z2 (Nuc)
Upp2	0.000167021	0.117811	0.308	0.236	1	9	Upp2	Hep_Z2 (Nuc)
Mtss1	0.00026927	0.103643	0.147	0.096	1	9	Mtss1	Hep_Z2 (Nuc)
Slc7a2	0.00114355	0.13795	0.37	0.307	1	9	Slc7a2	Hep_Z2 (Nuc)
Dcn	0	0.833255	0.669	0.068	0	10	Dcn	HSC
Ecm1	0	0.732108	0.6	0.054	0	10	Ecm1	HSC
Tgfbi	4.37e-199	0.314669	0.233	0.017	9.13e-195	10	Tgfbi	HSC
Gdf2	1.09e-149	0.158722	0.141	0.008	2.28e-145	10	Gdf2	HSC
Prelp	1.07e-87	0.278773	0.236	0.037	2.24e-83	10	Prelp	HSC
Pth1r	1.27e-82	0.117798	0.082	0.005	2.66e-78	10	Pth1r	HSC
Masp1	2.11e-76	0.240562	0.218	0.036	4.4e-72	10	Masp1	HSC
Bgn	2.37e-73	0.249295	0.203	0.033	4.96e-69	10	Bgn	HSC
Angptl6	9.63e-54	0.112735	0.118	0.015	2.01e-49	10	Angptl6	HSC
Col14a1	1.58e-51	0.19368	0.2	0.042	3.3e-47	10	Col14a1	HSC
Sparc1	1.05e-49	0.221811	0.174	0.034	2.19e-45	10	Sparc	HSC
Sod3	1.78e-33	0.105573	0.115	0.022	3.72e-29	10	Sod3	HSC
Colec11	6.8e-32	0.126549	0.121	0.025	1.42e-27	10	Colec11	HSC
Igfbp71	9.61e-32	0.241701	0.231	0.075	2.01e-27	10	Igfbp7	HSC
Plvap	9.89e-32	0.159409	0.146	0.035	2.07e-27	10	Plvap	HSC
Reln	1.02e-23	0.177286	0.156	0.047	2.14e-19	10	Reln	HSC
Fcna1	3.77e-21	0.11556	0.141	0.043	7.88e-17	10	Fcna	HSC
Cxcl12	9.05e-11	0.138694	0.221	0.117	1.89e-06	10	Cxcl12	HSC
Saa3	0	0.625715	0.54	0.006	0	11	Saa3	Hep_injured
Saa2	1.15e-182	0.496773	0.37	0.039	2.4e-178	11	Saa2	Hep_injured
Cxcl9	7.72e-149	0.183559	0.135	0.006	1.61e-144	11	Cxcl9	Hep_injured
Saa1	2.04e-136	0.707084	0.505	0.099	4.26e-132	11	Saa1	Hep_injured
Arl6ip5	4.07e-18	0.149125	0.068	0.012	8.51e-14	11	Arl6ip5	Hep_injured
Hp	3.19e-13	0.306578	0.669	0.514	6.68e-09	11	Hp	Hep_injured
Fgg	9.17e-05	0.104341	0.868	0.794	1	11	Fgg	Hep_injured
Hpx1	9.66e-05	0.18283	0.842	0.803	1	11	Hpx	Hep_injured
Cp	0.000209389	0.129301	0.585	0.503	1	11	Cp	Hep_injured
Orm1	0.00111982	0.114939	0.579	0.509	1	11	Orm1	Hep_injured
C3	0.00910217	0.10435	0.74	0.7	1	11	C3	Hep_injured
Hba-a1	2.45e-152	1.17354	0.875	0.215	5.12e-148	12	Hba-a1	RBC
Hbb-bs	6.78e-124	1.3244	0.927	0.342	1.42e-119	12	Hbb-bs	RBC
Hba-a2	1.07e-118	1.01931	0.766	0.189	2.25e-114	12	Hba-a2	RBC
Hbb-bt	4.27e-33	0.436811	0.333	0.091	8.92e-29	12	Hbb-bt	RBC
Fam46c	1.7e-22	0.126444	0.078	0.009	3.55e-18	12	Fam46c	RBC
Acbd6	1.36e-08	0.180275	0.995	0.986	0.000284296	12	Acbd6	RBC
Casp12	0.00502037	0.13386	0.76	0.752	1	12	Casp12	RBC
Rpl35	0	0.752221	0.661	0.014	0	13	Rpl35	Hep_Rpl35
Gm10269	0	0.454796	0.517	0	0	13	Gm10269	Hep_Rpl35
Trafd1	7.27e-42	0.339506	0.153	0.012	1.52e-37	13	Trafd1	Hep_Rpl35
Stat1	5.27e-11	0.104145	0.085	0.014	1.1e-06	13	Stat1	Hep_Rpl35
Slc6a6	0.000206878	0.109783	0.11	0.041	1	13	Slc6a6	Hep_Rpl35
Ubqln1	0.000291553	0.10372	0.093	0.034	1	13	Ubqln1	Hep_Rpl35
Rdx	0.00733827	0.10558	0.136	0.072	1	13	Rdx	Hep_Rpl35
Rpl15	0	1.04762	0.951	0.009	0	14	Rpl15	Hep_Rpl15
Gm10020	0	0.519961	0.512	0.001	0	14	Gm10020	Hep_Rpl15
Kalrn	4.78e-20	0.352247	0.39	0.058	1e-15	14	Kalrn	Hep_Rpl15
Hnrnpr	4.54e-12	0.145951	0.122	0.011	9.49e-08	14	Hnrnpr	Hep_Rpl15
Tmem220	1.88e-08	0.120456	0.122	0.015	0.000394117	14	Tmem220	Hep_Rpl15
Btbd2	3.32e-08	0.120456	0.122	0.015	0.00069317	14	Btbd2	Hep_Rpl15
Ginm1	4.62e-07	0.117073	0.122	0.018	0.00965652	14	Ginm1	Hep_Rpl15
Zak	3.49e-06	0.115212	0.122	0.02	0.0730323	14	Zak	Hep_Rpl15
Cdhr5	2.92e-05	0.123723	0.146	0.032	0.611026	14	Cdhr5	Hep_Rpl15
Akr1c19	8.85e-05	0.120442	0.146	0.035	1	14	Akr1c19	Hep_Rpl15
Emc7	0.000107402	0.118486	0.146	0.035	1	14	Emc7	Hep_Rpl15
Ugt3a1	0.000193062	0.144274	0.244	0.082	1	14	Ugt3a1	Hep_Rpl15
Cxxc1	0.000203465	0.115601	0.098	0.019	1	14	Cxxc1	Hep_Rpl15
Slc35e1	0.000317288	0.136266	0.098	0.02	1	14	Slc35e1	Hep_Rpl15
Golm1	0.000342579	0.109214	0.049	0.006	1	14	Golm1	Hep_Rpl15
Psmc5	0.000388353	0.146693	0.122	0.029	1	14	Psmc5	Hep_Rpl15
Sod2	0.000542949	0.162616	0.268	0.105	1	14	Sod2	Hep_Rpl15
Lage3	0.000748642	0.122675	0.073	0.013	1	14	Lage3	Hep_Rpl15
Myeov2	0.000852441	0.132292	0.146	0.042	1	14	Myeov2	Hep_Rpl15
Nr2f2	0.00119734	0.141486	0.122	0.033	1	14	Nr2f2	Hep_Rpl15
Scmh1	0.00135201	0.142683	0.073	0.014	1	14	Scmh1	Hep_Rpl15
Atp6v0e	0.00143495	0.100239	0.122	0.033	1	14	Atp6v0e	Hep_Rpl15
Sod31	0.00170825	0.11077	0.098	0.023	1	14	Sod3	Hep_Rpl15
Tob1	0.00207493	0.131338	0.171	0.059	1	14	Tob1	Hep_Rpl15
Akr1c61	0.00310383	0.172744	0.659	0.399	1	14	Akr1c6	Hep_Rpl15
Eif5	0.00449228	0.130058	0.195	0.078	1	14	Eif5	Hep_Rpl15
Gm4788	0.00482811	0.1169	0.244	0.106	1	14	Gm4788	Hep_Rpl15
Lipc	0.00550775	0.100017	0.146	0.051	1	14	Lipc	Hep_Rpl15
Tmem178b	0.00645569	0.149692	0.098	0.028	1	14	Tmem178b	Hep_Rpl15
Pnp	0.00669063	0.140339	0.146	0.052	1	14	Pnp	Hep_Rpl15
Ftcd	0.0067001	0.196647	0.341	0.185	1	14	Ftcd	Hep_Rpl15
C230088H06Rik	0.00697563	0.104336	0.098	0.028	1	14	C230088H06Rik	Hep_Rpl15
Rapgef4	0.00752379	0.104427	0.171	0.067	1	14	Rapgef4	Hep_Rpl15
Rpl36a	0.00878929	0.124179	0.171	0.068	1	14	Rpl36a	Hep_Rpl15
Csde1	0.00934428	0.121927	0.171	0.069	1	14	Csde1	Hep_Rpl15
Cept1	0.00994637	0.132166	0.122	0.042	1	14	Cept1	Hep_Rpl15

### Sheet: Normal 7 um
	p_val	avg_logFC	pct.1	pct.2	p_val_adj	cluster	gene	Cell_Type
Mup20	0	0.298659	0.886	0.795	0	0	Mup20	Hep_Z1
Mup3	0	0.20438	0.99	0.971	0	0	Mup3	Hep_Z1
Alb	0	0.164833	1	1	0	0	Alb	Hep_Z1
Cyp2f2	2.57e-199	0.162932	0.582	0.459	5.4e-195	0	Cyp2f2	Hep_Z1
Serpina1e	2.5e-161	0.148749	0.682	0.577	5.26e-157	0	Serpina1e	Hep_Z1
Cyp2e1	0	0.748474	0.891	0.464	0	1	Cyp2e1	Hep_Z3
Cyp2c29	0	0.505119	0.713	0.363	0	1	Cyp2c29	Hep_Z3
Mup17	0	0.376968	0.547	0.305	0	1	Mup17	Hep_Z3
Mup11	0	0.318544	0.698	0.506	0	1	Mup11	Hep_Z3
Cyp1a2	0	0.291459	0.408	0.174	0	1	Cyp1a2	Hep_Z3
Cyp2a5	0	0.258389	0.254	0.062	0	1	Cyp2a5	Hep_Z3
Gulo	1.08e-246	0.132764	0.161	0.055	2.27e-242	1	Gulo	Hep_Z3
Cyp3a11	1.27e-214	0.223973	0.876	0.79	2.67e-210	1	Cyp3a11	Hep_Z3
Cyp2c50	3.47e-207	0.166946	0.302	0.159	7.3e-203	1	Cyp2c50	Hep_Z3
Slc22a1	2.94e-155	0.113784	0.155	0.067	6.17e-151	1	Slc22a1	Hep_Z3
Cyp2d9	5.34e-155	0.176223	0.399	0.262	1.12e-150	1	Cyp2d9	Hep_Z3
Slco1b2	4.72e-154	0.152299	0.294	0.17	9.92e-150	1	Slco1b2	Hep_Z3
Pon1	5.46e-152	0.14686	0.267	0.149	1.15e-147	1	Pon1	Hep_Z3
Aldh1a1	5.04e-141	0.16401	0.346	0.219	1.06e-136	1	Aldh1a1	Hep_Z3
Rgn	5.99e-127	0.143898	0.276	0.166	1.26e-122	1	Rgn	Hep_Z3
Mup9	5.21e-126	0.152709	0.381	0.259	1.09e-121	1	Mup9	Hep_Z3
Gstm1	1.43e-108	0.160048	0.495	0.377	3.01e-104	1	Gstm1	Hep_Z3
Mgst1	1.35e-62	0.118959	0.545	0.454	2.83e-58	1	Mgst1	Hep_Z3
Gsta3	1.25e-57	0.106126	0.447	0.359	2.62e-53	1	Gsta3	Hep_Z3
Gm26924	0	0.620517	1	0.982	0	2	Gm26924	Hep_Z2 (Mito)
Cmss1	0	0.383767	0.537	0.315	0	2	Cmss1	Hep_Z2 (Mito)
mt-Rnr2	0	0.3282	0.85	0.703	0	2	mt-Rnr2	Hep_Z2 (Mito)
Cdk8	9.92e-168	0.158718	0.249	0.127	2.09e-163	2	Cdk8	Hep_Z2 (Mito)
mt-Rnr1	1.46e-117	0.202762	0.654	0.541	3.07e-113	2	mt-Rnr1	Hep_Z2 (Mito)
Gm26870	0	0.777736	0.81	0.279	0	3	Gm26870	Hep_Z2 (lncRNA)
Gm10800	0	0.56189	0.605	0.145	0	3	Gm10800	Hep_Z2 (lncRNA)
Gm10801	0	0.519012	0.595	0.108	0	3	Gm10801	Hep_Z2 (lncRNA)
Gm21738	0	0.182136	0.226	0.059	0	3	Gm21738	Hep_Z2 (lncRNA)
Gm10718	1.43e-259	0.107874	0.139	0.031	3.01e-255	3	Gm10718	Hep_Z2 (lncRNA)
Malat1	0	0.304234	0.239	0.02	0	4	Malat1	Hep_Z2 (Nuc)
Neat1	0	0.292916	0.223	0.02	0	4	Neat1	Hep_Z2 (Nuc)
Ppara	2.4e-290	0.180987	0.123	0.012	5.05e-286	4	Ppara	Hep_Z2 (Nuc)
Abcc2	1.12e-162	0.199369	0.141	0.027	2.35e-158	4	Abcc2	Hep_Z2 (Nuc)
n-R5-8s1	1.97e-98	0.240825	0.268	0.111	4.14e-94	4	n-R5-8s1	Hep_Z2 (Nuc)
Gm24601	1.94e-77	0.161094	0.195	0.075	4.07e-73	4	Gm24601	Hep_Z2 (Nuc)
Errfi1	6.68e-47	0.197283	0.205	0.102	1.4e-42	4	Errfi1	Hep_Z2 (Nuc)
Ghr	7.07e-20	0.133271	0.181	0.114	1.49e-15	4	Ghr	Hep_Z2 (Nuc)
Slc7a2	1.73e-19	0.1336	0.235	0.16	3.63e-15	4	Slc7a2	Hep_Z2 (Nuc)
Egfr	4.36e-18	0.105022	0.131	0.077	9.16e-14	4	Egfr	Hep_Z2 (Nuc)
Aqp1	0	0.367186	0.31	0.032	0	5	Aqp1	Endothelial
Dnase1l3	0	0.221743	0.172	0.014	0	5	Dnase1l3	Endothelial
Kdr	0	0.181175	0.14	0.012	0	5	Kdr	Endothelial
Gpihbp1	0	0.15285	0.13	0.01	0	5	Gpihbp1	Endothelial
Stab1	0	0.126388	0.102	0.003	0	5	Stab1	Endothelial
Igfbp7	6.26e-224	0.217252	0.178	0.032	1.32e-219	5	Igfbp7	Endothelial
Dcn	0	0.460057	0.418	0.025	0	6	Dcn	HSC
Ecm1	0	0.400484	0.369	0.019	0	6	Ecm1	HSC
Tgfbi	0	0.188796	0.162	0.004	0	6	Tgfbi	HSC
Bgn	4.1e-129	0.108032	0.091	0.015	8.62e-125	6	Bgn	HSC
Cd5l	0	0.364717	0.325	0.023	0	7	Cd5l	Macrophage
Cd74	0	0.36356	0.318	0.045	0	7	Cd74	Macrophage
Clec4f	0	0.279589	0.248	0.017	0	7	Clec4f	Macrophage
H2-Ab1	0	0.264294	0.22	0.025	0	7	H2-Ab1	Macrophage
Lyz2	0	0.194419	0.164	0.017	0	7	Lyz2	Macrophage
Csf1r	0	0.165362	0.142	0.014	0	7	Csf1r	Macrophage
Ctss	1.78e-220	0.107601	0.089	0.008	3.74e-216	7	Ctss	Macrophage
Mpeg1	5.86e-189	0.101153	0.084	0.008	1.23e-184	7	Mpeg1	Macrophage
C1qc	6.59e-117	0.103517	0.091	0.015	1.39e-112	7	C1qc	Macrophage
C1qb	1.96e-113	0.114405	0.107	0.02	4.11e-109	7	C1qb	Macrophage
H2-Aa	7.09e-98	0.116351	0.111	0.024	1.49e-93	7	H2-Aa	Macrophage
Ctsb	8.51e-51	0.228329	0.376	0.229	1.79e-46	7	Ctsb	Macrophage
Psap	2.23e-17	0.113713	0.231	0.156	4.69e-13	7	Psap	Macrophage
Mup10	0	0.840202	0.844	0.016	0	8	Mup10	Hep_Mup10
Mup14	0	0.341896	0.301	0.016	0	8	Mup14	Hep_Mup10
Mup7	1.53e-229	0.248727	0.257	0.057	3.21e-225	8	Mup7	Hep_Mup10
Mup171	1.08e-21	0.170519	0.442	0.339	2.26e-17	8	Mup17	Hep_Mup10
Gm269241	1.07e-17	0.111113	0.989	0.984	2.25e-13	8	Gm26924	Hep_Mup10
Eef1a1	0	0.914967	0.994	0.013	0	9	Eef1a1	Hep_Eef1a1
Gstp1	0	0.923586	0.988	0.012	0	10	Gstp1	Cholangiocyte
Traf5	0	0.384669	0.455	0.072	0	10	Traf5	Cholangiocyte
Gstp2	0	0.115727	0.122	0.001	0	10	Gstp2	Cholangiocyte
Hbb-bs	0	1.09424	0.808	0.184	0	11	Hbb-bs	RBC
Hba-a1	0	0.914097	0.706	0.109	0	11	Hba-a1	RBC
Hba-a2	0	0.76193	0.635	0.095	0	11	Hba-a2	RBC
Hbb-bt	1.43e-47	0.272998	0.188	0.046	3e-43	11	Hbb-bt	RBC
Acbd6	1.75e-09	0.155569	0.892	0.864	3.68e-05	11	Acbd6	RBC
mt-Rnr21	0.00178488	0.126478	0.739	0.724	1	11	mt-Rnr2	RBC
Snrk	0	0.502231	0.428	0.006	0	12	Snrk	Unknown
Lmbr1l	0	0.132589	0.1	0.001	0	12	Lmbr1l	Unknown
Kansl1l	2.16e-182	0.190605	0.112	0.005	4.53e-178	12	Kansl1l	Unknown
Rnf125	5.58e-62	0.167166	0.077	0.007	1.17e-57	12	Rnf125	Unknown
Kidins220	2.76e-25	0.132182	0.057	0.009	5.8e-21	12	Kidins220	Unknown
Saa3	0	0.686346	0.76	0	0	13	Saa3	Hep_injured
Saa1	9.27e-148	0.5225	0.332	0.05	1.95e-143	13	Saa1	Hep_injured
Cxcl9	5.36e-121	0.109998	0.074	0.003	1.13e-116	13	Cxcl9	Hep_injured
Saa2	1.2e-69	0.187322	0.148	0.02	2.52e-65	13	Saa2	Hep_injured
Hp	8.46e-12	0.220047	0.441	0.299	1.78e-07	13	Hp	Hep_injured
Hpx	0.000144341	0.139912	0.625	0.552	1	13	Hpx	Hep_injured
Gm26917	0	0.824964	0.918	0.003	0	14	Gm26917	Unknown
n-R5-8s11	2.24e-27	0.271419	0.291	0.115	4.71e-23	14	n-R5-8s1	Unknown
Gm246011	1.02e-22	0.1995	0.214	0.078	2.14e-18	14	Gm24601	Unknown
Trafd1	0	0.339014	0.188	0.005	0	15	Trafd1	Unknown
Ndufb8	0	0.224694	0.164	0.001	0	15	Ndufb8	Unknown
Spcs3	8.02e-91	0.238951	0.116	0.008	1.68e-86	15	Spcs3	Unknown
Cnot2	1.86e-53	0.185548	0.082	0.007	3.9e-49	15	Cnot2	Unknown
Nr2f6	5.03e-46	0.204387	0.092	0.01	1.06e-41	15	Nr2f6	Unknown
Kcnk5	2.47e-45	0.150623	0.075	0.007	5.18e-41	15	Kcnk5	Unknown
Dusp3	1.1e-44	0.128192	0.068	0.006	2.31e-40	15	Dusp3	Unknown
Gm21847	3.92e-37	0.161074	0.075	0.008	8.24e-33	15	Gm21847	Unknown
Mif4gd	0	0.500192	0.386	0.005	0	16	Mif4gd	Unknown
Scp2	5.37e-300	0.340909	0.195	0.006	1.13e-295	16	Scp2	Unknown
Tmem106c	8.98e-233	0.217127	0.121	0.003	1.89e-228	16	Tmem106c	Unknown
Serpina1b	0.00102362	0.104173	0.706	0.627	1	16	Serpina1b	Unknown
Ndfip1	0	0.572202	0.337	0.009	0	17	Ndfip1	Unknown
mt-Nd6	0	0.376282	0.245	0.003	0	17	mt-Nd6	Unknown
Rpl15	0	0.365225	0.216	0.004	0	17	Rpl15	Unknown
Gm4951	0	0.941678	0.717	0.011	0	18	Gm4951	Unknown
Esf1	1.24e-14	0.110468	0.057	0.005	2.6e-10	18	Esf1	Unknown

### Sheet: Normal 5 um
	p_val	avg_logFC	pct.1	pct.2	p_val_adj	cluster	gene	Cell_Type
Alb	0	0.122988	1	1	0	0	Alb	Hep_Z1
Mup20	8.8e-213	0.210677	0.76	0.669	1.72e-208	0	Mup20	Hep_Z1
Mup3	1.09e-145	0.128801	0.931	0.898	2.12e-141	0	Mup3	Hep_Z1
Gm26924	0	0.682131	0.989	0.911	0	1	Gm26924	Hep_Z2 (Mito)
Cmss1	0	0.528784	0.547	0.211	0	1	Cmss1	Hep_Z2 (Mito)
mt-Rnr2	2.6e-228	0.317825	0.734	0.552	5.09e-224	1	mt-Rnr2	Hep_Z2 (Mito)
Cdk8	3.87e-83	0.102138	0.171	0.086	7.57e-79	1	Cdk8	Hep_Z2 (Mito)
mt-Rnr1	6.33e-36	0.118795	0.486	0.406	1.24e-31	1	mt-Rnr1	Hep_Z2 (Mito)
Cyp2e1	0	0.71958	0.831	0.346	0	2	Cyp2e1	Hep_Z3
Cyp2c29	0	0.494964	0.63	0.255	0	2	Cyp2c29	Hep_Z3
Cyp1a2	0	0.22874	0.307	0.113	0	2	Cyp1a2	Hep_Z3
Cyp2a5	0	0.181903	0.181	0.039	0	2	Cyp2a5	Hep_Z3
Mup17	1.67e-304	0.314851	0.443	0.221	3.27e-300	2	Mup17	Hep_Z3
Mup11	5.43e-246	0.300675	0.622	0.408	1.06e-241	2	Mup11	Hep_Z3
Cyp2c50	3.25e-143	0.155576	0.228	0.106	6.35e-139	2	Cyp2c50	Hep_Z3
Slco1b2	5.19e-126	0.150737	0.231	0.113	1.02e-121	2	Slco1b2	Hep_Z3
Cyp3a11	4.65e-97	0.187021	0.778	0.668	9.09e-93	2	Cyp3a11	Hep_Z3
Aldh1a1	1.37e-74	0.126141	0.248	0.15	2.68e-70	2	Aldh1a1	Hep_Z3
Mup9	4.4e-49	0.104584	0.274	0.19	8.61e-45	2	Mup9	Hep_Z3
Mgst1	5.12e-28	0.100812	0.423	0.351	1e-23	2	Mgst1	Hep_Z3
Cd74	0	0.274465	0.258	0.023	0	3	Cd74	Macrophage
Cd5l	0	0.235462	0.215	0.01	0	3	Cd5l	Macrophage
H2-Ab1	0	0.167393	0.152	0.013	0	3	H2-Ab1	Macrophage
H2-Aa	0	0.156756	0.143	0.009	0	3	H2-Aa	Macrophage
Clec4f	0	0.137241	0.125	0.009	0	3	Clec4f	Macrophage
C1qb	0	0.112811	0.105	0.009	0	3	C1qb	Macrophage
Ctsb	1.34e-29	0.123652	0.243	0.159	2.63e-25	3	Ctsb	Macrophage
Dcn	0	0.335504	0.311	0.011	0	4	Dcn	HSC
Ecm1	0	0.274664	0.253	0.008	0	4	Ecm1	HSC
Prelp	1.42e-227	0.112946	0.093	0.009	2.77e-223	4	Prelp	HSC
Aqp1	0	0.215137	0.187	0.02	0	5	Aqp1	Endothelial
Dnase1l3	0	0.205928	0.175	0.005	0	5	Dnase1l3	Endothelial
Kdr	0	0.190066	0.166	0.003	0	5	Kdr	Endothelial
Gpihbp1	0	0.118385	0.105	0.005	0	5	Gpihbp1	Endothelial
Igfbp7	8.72e-121	0.132355	0.105	0.02	1.71e-116	5	Igfbp7	Endothelial
Ppap2b	1.99e-55	0.100118	0.076	0.02	3.89e-51	5	Ppap2b	Endothelial
Neat1	0	0.4071	0.371	0.007	0	6	Neat1	Hep_Z2 (Nuc)
Malat1	0	0.309432	0.255	0.01	0	6	Malat1	Hep_Z2 (Nuc)
Errfi1	8.69e-110	0.314981	0.224	0.067	1.7e-105	6	Errfi1	Hep_Z2 (Nuc)
Abcc2	3.26e-54	0.114778	0.078	0.018	6.37e-50	6	Abcc2	Hep_Z2 (Nuc)
n-R5-8s1	6.43e-52	0.155987	0.194	0.078	1.26e-47	6	n-R5-8s1	Hep_Z2 (Nuc)
Ghr	3.07e-06	0.11638	0.11	0.077	0.0601151	6	Ghr	Hep_Z2 (Nuc)
Mup10	0	0.796405	0.816	0.007	0	7	Mup10	Hep_Mup10
Mup14	0	0.351235	0.301	0.009	0	7	Mup14	Hep_Mup10
Mup7	3.01e-173	0.205383	0.213	0.041	5.88e-169	7	Mup7	Hep_Mup10
Eef1a1	0	0.908888	0.998	0.004	0	8	Eef1a1	Hep_Eef1a1
Gstp1	0	0.919875	0.995	0.004	0	9	Gstp1	Cholangiocyte
Traf5	0	0.392788	0.439	0.049	0	9	Traf5	Cholangiocyte
Gstp2	0	0.102767	0.106	0	0	9	Gstp2	Cholangiocyte
Egfr	0	0.818232	0.625	0.047	0	10	Egfr	Unknown
Tmem106c	4.04e-301	0.130671	0.086	0.002	7.9e-297	10	Tmem106c	Unknown
Gtpbp4	9.51e-298	0.107055	0.084	0.002	1.86e-293	10	Gtpbp4	Unknown
Pitpnc1	1.75e-51	0.176454	0.09	0.012	3.42e-47	10	Pitpnc1	Unknown
n-R5-8s11	2.21e-16	0.135351	0.18	0.08	4.33e-12	10	n-R5-8s1	Unknown
Gm26917	0	0.306333	0.245	0.004	0	11	Gm26917	Unknown
Trpm7	0	0.254356	0.2	0.005	0	11	Trpm7	Unknown
Kcnk5	2.87e-227	0.169665	0.103	0.003	5.61e-223	11	Kcnk5	Unknown
1600002H07Rik	1.14e-200	0.186288	0.112	0.005	2.22e-196	11	1600002H07Rik	Unknown
Mga	1.27e-135	0.148662	0.069	0.003	2.48e-131	11	Mga	Unknown
n-R5-8s12	2.71e-10	0.119149	0.159	0.08	5.3e-06	11	n-R5-8s1	Unknown
Ppara	0	0.612565	0.608	0.004	0	12	Ppara	Unknown
Spcs3	5.21e-151	0.205414	0.099	0.005	1.02e-146	12	Spcs3	Unknown
Eno1	0	0.696624	0.821	0	0	13	Eno1	Unknown
Gm5506	0	0.338611	0.36	0	0	13	Gm5506	Unknown
Saa3	0	0.613454	0.612	0	0	14	Saa3	Hep_injured
Cxcl9	0	0.257093	0.239	0	0	14	Cxcl9	Hep_injured
Saa1	3.55e-203	0.521979	0.336	0.033	6.94e-199	14	Saa1	Hep_injured
Saa2	1.59e-61	0.189616	0.122	0.014	3.11e-57	14	Saa2	Hep_injured
Hp	1.06e-08	0.198047	0.339	0.217	0.000206266	14	Hp	Hep_injured
Hpx	0.000507053	0.149847	0.502	0.437	1	14	Hpx	Hep_injured
Ndfip1	0	0.707734	0.752	0.001	0	15	Ndfip1	Unknown
Stat3	1.27e-25	0.168403	0.071	0.01	2.48e-21	15	Stat3	Unknown
Eif4ebp2	0	0.699065	0.753	0.001	0	16	Eif4ebp2	Unknown
Tmem33	7.97e-07	0.115669	0.055	0.011	0.0155757	16	Tmem33	Unknown
Scd1	0.0045754	0.110557	0.801	0.715	1	16	Scd1	Unknown
Snrpe	0	0.454343	0.458	0.001	0	17	Snrpe	Unknown
Rnf24	0	0.305319	0.289	0.002	0	17	Rnf24	Unknown
Csnk1d	4.3e-240	0.412748	0.239	0.006	8.4e-236	17	Csnk1d	Unknown
Pxmp2	0.000692149	0.123372	0.085	0.034	1	17	Pxmp2	Unknown
Ttc39c	0.00273899	0.104168	0.07	0.029	1	17	Ttc39c	Unknown

### Sheet: TD 10 um
	p_val	avg_logFC	pct.1	pct.2	p_val_adj	cluster	gene	Cell_Type
Scd1	3.25532e-38	0.114428	0.999	0.996	6.51161e-34	0	Scd1	Hep_Z2
Gm26924	0	0.481026	1	0.999	0	1	Gm26924	Hep_Z2 (Mito)
mt-Rnr2	9.19235e-115	0.284247	0.96	0.902	1.83875e-110	1	mt-Rnr2	Hep_Z2 (Mito)
Cmss1	1.27497e-84	0.276736	0.646	0.479	2.55032e-80	1	Cmss1	Hep_Z2 (Mito)
mt-Rnr1	1.80644e-49	0.187196	0.837	0.753	3.61343e-45	1	mt-Rnr1	Hep_Z2 (Mito)
Cdk8	2.98705e-24	0.114282	0.292	0.207	5.975e-20	1	Cdk8	Hep_Z2 (Mito)
Gpx3	0	0.606968	0.997	0.927	0	2	Gpx3	Hep_Z1
Sepp1	1.18063e-282	0.327753	0.999	0.997	2.36161e-278	2	Sepp1	Hep_Z1
Apoe	2.06384e-246	0.202765	1	1	4.1283e-242	2	Apoe	Hep_Z1
Cyp2f2	8.29662e-220	0.373235	0.949	0.78	1.65957e-215	2	Cyp2f2	Hep_Z1
Ttr	8.40746e-184	0.203892	1	1	1.68174e-179	2	Ttr	Hep_Z1
Alb	1.86627e-152	0.119528	1	1	3.73311e-148	2	Alb	Hep_Z1
Apoc2	9.74787e-134	0.286868	0.681	0.444	1.94987e-129	2	Apoc2	Hep_Z1
Apoc3	6.43744e-132	0.202794	1	0.998	1.28768e-127	2	Apoc3	Hep_Z1
Ctsl	1.07001e-118	0.284558	0.833	0.654	2.14034e-114	2	Ctsl	Hep_Z1
Hsd17b13	5.88227e-113	0.275057	0.649	0.429	1.17663e-108	2	Hsd17b13	Hep_Z1
Hpx	4.37155e-112	0.235165	0.983	0.94	8.74441e-108	2	Hpx	Hep_Z1
Hsd17b6	1.42533e-107	0.258523	0.626	0.41	2.85109e-103	2	Hsd17b6	Hep_Z1
Apoa2	9.84016e-63	0.125391	1	1	1.96833e-58	2	Apoa2	Hep_Z1
B2m	6.6324e-62	0.166147	0.984	0.962	1.32668e-57	2	B2m	Hep_Z1
Ctsb	8.46919e-54	0.192763	0.726	0.583	1.69409e-49	2	Ctsb	Hep_Z1
H2-Q10	1.08559e-50	0.16956	0.908	0.828	2.17151e-46	2	H2-Q10	Hep_Z1
Gc	2.22255e-50	0.137151	0.992	0.979	4.44576e-46	2	Gc	Hep_Z1
Etnppl	1.59815e-44	0.118845	0.264	0.15	3.19678e-40	2	Etnppl	Hep_Z1
Cp	3.20372e-41	0.14931	0.744	0.608	6.4084e-37	2	Cp	Hep_Z1
Tm4sf4	3.54766e-40	0.105651	0.253	0.146	7.09638e-36	2	Tm4sf4	Hep_Z1
Rbp4	2.15174e-39	0.12152	0.989	0.973	4.30412e-35	2	Rbp4	Hep_Z1
Cyp2d26	4.21352e-39	0.141538	0.738	0.603	8.4283e-35	2	Cyp2d26	Hep_Z1
Hmgcr	5.88064e-38	0.106511	0.256	0.151	1.1763e-33	2	Hmgcr	Hep_Z1
Pck1	4.19827e-37	0.148635	0.766	0.643	8.39781e-33	2	Pck1	Hep_Z1
Col5a2	1.36447e-35	0.112742	0.287	0.18	2.72934e-31	2	Col5a2	Hep_Z1
Serpinc1	1.97408e-35	0.12691	0.944	0.908	3.94876e-31	2	Serpinc1	Hep_Z1
Cd36	3.31819e-33	0.100095	0.232	0.138	6.63737e-29	2	Cd36	Hep_Z1
G6pc	1.83937e-32	0.109895	0.255	0.158	3.67929e-28	2	G6pc	Hep_Z1
Cpb2	4.69993e-31	0.116631	0.369	0.258	9.40127e-27	2	Cpb2	Hep_Z1
Ly6e	1.22523e-30	0.132041	0.538	0.419	2.45084e-26	2	Ly6e	Hep_Z1
H2-K1	1.51176e-29	0.126708	0.851	0.756	3.02396e-25	2	H2-K1	Hep_Z1
Fbp1	6.79989e-27	0.111798	0.574	0.461	1.36018e-22	2	Fbp1	Hep_Z1
Kng1	3.41544e-26	0.111208	0.832	0.737	6.83191e-22	2	Kng1	Hep_Z1
Slc7a2	3.56852e-25	0.101278	0.413	0.308	7.1381e-21	2	Slc7a2	Hep_Z1
Lamp1	1.40463e-24	0.105729	0.5	0.392	2.80967e-20	2	Lamp1	Hep_Z1
Orm1	3.15199e-24	0.112116	0.685	0.583	6.30492e-20	2	Orm1	Hep_Z1
Cyp2e1	1.5994e-300	0.468019	0.884	0.571	3.19928e-296	3	Cyp2e1	Hep_Z3
Cyp2c69	1.14731e-98	0.219959	0.366	0.171	2.29497e-94	3	Cyp2c69	Hep_Z3
Mup17	5.62902e-80	0.266961	0.646	0.464	1.12597e-75	3	Mup17	Hep_Z3
Cyp2a5	2.1967e-67	0.156712	0.295	0.144	4.39406e-63	3	Cyp2a5	Hep_Z3
Cyp2c50	5.03296e-56	0.189892	0.412	0.253	1.00674e-51	3	Cyp2c50	Hep_Z3
Hamp2	5.32786e-35	0.173685	0.683	0.567	1.06573e-30	3	Hamp2	Hep_Z3
Cyp2c37	3.32913e-33	0.155619	0.465	0.335	6.65927e-29	3	Cyp2c37	Hep_Z3
Cyp4a10	5.35577e-31	0.16602	0.672	0.568	1.07132e-26	3	Cyp4a10	Hep_Z3
Cyp4a14	3.45894e-30	0.156266	0.527	0.406	6.91891e-26	3	Cyp4a14	Hep_Z3
Cyp1a2	2.25599e-26	0.122247	0.352	0.246	4.51265e-22	3	Cyp1a2	Hep_Z3
Hamp	7.6715e-19	0.124564	0.724	0.644	1.53453e-14	3	Hamp	Hep_Z3
Pon1	1.17247e-18	0.114184	0.35	0.261	2.34529e-14	3	Pon1	Hep_Z3
Cyp2c29	3.03545e-16	0.115738	0.713	0.656	6.07181e-12	3	Cyp2c29	Hep_Z3
Ces1c	2.76756e-15	0.116337	0.621	0.548	5.53595e-11	3	Ces1c	Hep_Z3
Rnase4	4.5361e-12	0.102385	0.46	0.395	9.07356e-08	3	Rnase4	Hep_Z3
Gm26870	0	1.0716	0.882	0.286	0	4	Gm26870	Hep_Z2 (lncRNA)
Gm10800	0	0.838348	0.746	0.146	0	4	Gm10800	Hep_Z2 (lncRNA)
Gm10801	0	0.726981	0.706	0.107	0	4	Gm10801	Hep_Z2 (lncRNA)
Gm21738	0	0.429767	0.443	0.046	0	4	Gm21738	Hep_Z2 (lncRNA)
Gm10718	1.8087e-257	0.214322	0.222	0.026	3.61795e-253	4	Gm10718	Hep_Z2 (lncRNA)
Gm10717	3.88315e-190	0.158142	0.175	0.022	7.76746e-186	4	Gm10717	Hep_Z2 (lncRNA)
Gm10722	1.40866e-169	0.134162	0.143	0.016	2.81774e-165	4	Gm10722	Hep_Z2 (lncRNA)
Gm11168	1.72622e-137	0.106008	0.116	0.013	3.45296e-133	4	Gm11168	Hep_Z2 (lncRNA)
n-R5-8s1	0	0.7939	0.872	0.148	0	5	n-R5-8s1	Hep_Z2 (lncRNA)
Gm24601	0	0.683734	0.792	0.093	0	5	Gm24601	Hep_Z2 (lncRNA)
Gm26917	1.48955e-54	0.138833	0.1	0.021	2.97955e-50	5	Gm26917	Hep_Z2 (lncRNA)
Saa1	0	1.29539	0.916	0.207	0	6	Saa1	Hep_injured
Saa2	0	1.10249	0.817	0.102	0	6	Saa2	Hep_injured
Lcn2	0	0.439894	0.363	0.041	0	6	Lcn2	Hep_injured
Hp	2.41253e-116	0.500325	0.637	0.313	4.82578e-112	6	Hp	Hep_injured
Orm2	8.25586e-70	0.228158	0.265	0.084	1.65142e-65	6	Orm2	Hep_injured
Lrg1	6.02898e-46	0.195391	0.288	0.121	1.20598e-41	6	Lrg1	Hep_injured
Orm11	2.43566e-27	0.239654	0.718	0.591	4.87205e-23	6	Orm1	Hep_injured
Hpx1	7.82354e-24	0.175929	0.968	0.944	1.56494e-19	6	Hpx	Hep_injured
Clu	2.5289e-22	0.185488	0.882	0.827	5.05856e-18	6	Clu	Hep_injured
C3	2.29161e-20	0.202686	0.824	0.749	4.58391e-16	6	C3	Hep_injured
Itih4	7.05652e-11	0.115149	0.498	0.39	1.41152e-06	6	Itih4	Hep_injured
Fgl1	3.22213e-09	0.120157	0.44	0.353	6.44523e-05	6	Fgl1	Hep_injured
Serpina3n	1.66442e-07	0.102531	0.466	0.384	0.00332934	6	Serpina3n	Hep_injured
Cyp2e11	0	1.04567	0.98	0.589	0	7	Cyp2e1	Hep_Z3
Cyp2a51	7.16259e-262	0.611051	0.58	0.141	1.43273e-257	7	Cyp2a5	Hep_Z3
Cyp2c691	2.24681e-205	0.548847	0.587	0.175	4.49429e-201	7	Cyp2c69	Hep_Z3
Slc1a2	1.10875e-162	0.329849	0.325	0.064	2.21782e-158	7	Slc1a2	Hep_Z3
Gulo	6.99378e-128	0.330191	0.39	0.108	1.39897e-123	7	Gulo	Hep_Z3
Gm269241	7.86909e-105	0.376334	1	0.999	1.57405e-100	7	Gm26924	Hep_Z3
Lect2	2.94592e-100	0.220242	0.245	0.055	5.89272e-96	7	Lect2	Hep_Z3
Mup171	5.94387e-98	0.469839	0.765	0.471	1.18895e-93	7	Mup17	Hep_Z3
Cyp1a21	3.27216e-85	0.363595	0.531	0.245	6.5453e-81	7	Cyp1a2	Hep_Z3
Cyp2c501	3.30079e-72	0.340353	0.529	0.259	6.60257e-68	7	Cyp2c50	Hep_Z3
Cyp2b13	9.26359e-55	0.15981	0.159	0.04	1.853e-50	7	Cyp2b13	Hep_Z3
Cyp2c371	2.70259e-50	0.341748	0.561	0.34	5.40599e-46	7	Cyp2c37	Hep_Z3
Slc22a1	1.44875e-49	0.231443	0.321	0.137	2.89793e-45	7	Slc22a1	Hep_Z3
Cyp3a44	1.49403e-47	0.20392	0.292	0.118	2.98851e-43	7	Cyp3a44	Hep_Z3
Cyp3a11	1.70743e-44	0.329251	0.914	0.825	3.41537e-40	7	Cyp3a11	Hep_Z3
Akr1c6	5.38415e-42	0.243506	0.441	0.241	1.07699e-37	7	Akr1c6	Hep_Z3
Cmss11	1.02341e-41	0.31689	0.698	0.494	2.04712e-37	7	Cmss1	Hep_Z3
Cyp2c291	3.30373e-39	0.285745	0.82	0.655	6.60845e-35	7	Cyp2c29	Hep_Z3
Rnase41	3.73476e-38	0.246261	0.602	0.393	7.47064e-34	7	Rnase4	Hep_Z3
Mup9	3.09824e-36	0.219929	0.483	0.289	6.19741e-32	7	Mup9	Hep_Z3
Cyp4a141	3.42535e-35	0.26171	0.603	0.411	6.85172e-31	7	Cyp4a14	Hep_Z3
Pon11	6.98631e-34	0.221471	0.446	0.263	1.39747e-29	7	Pon1	Hep_Z3
Cyp4a101	2.09382e-31	0.264335	0.723	0.573	4.18827e-27	7	Cyp4a10	Hep_Z3
Slco1b2	1.23345e-26	0.188163	0.457	0.286	2.46726e-22	7	Slco1b2	Hep_Z3
Gstm1	3.35688e-26	0.235051	0.777	0.63	6.71477e-22	7	Gstm1	Hep_Z3
Gstm2	8.55586e-26	0.129722	0.172	0.072	1.71143e-21	7	Gstm2	Hep_Z3
Ces1c1	6.31694e-24	0.207561	0.693	0.55	1.26358e-19	7	Ces1c	Hep_Z3
Rgn	8.43367e-23	0.176274	0.448	0.292	1.68699e-18	7	Rgn	Hep_Z3
Serpina6	2.53431e-21	0.178245	0.356	0.22	5.06937e-17	7	Serpina6	Hep_Z3
Apoa1	1.29351e-18	0.121868	0.995	0.996	2.5874e-14	7	Apoa1	Hep_Z3
Aldh2	3.5431e-16	0.18098	0.636	0.521	7.08726e-12	7	Aldh2	Hep_Z3
Gsta3	7.89362e-15	0.171784	0.689	0.584	1.57896e-10	7	Gsta3	Hep_Z3
Lars2	3.48379e-14	0.141197	0.375	0.259	6.96863e-10	7	Lars2	Hep_Z3
Cdk81	1.25474e-13	0.126175	0.325	0.215	2.50986e-09	7	Cdk8	Hep_Z3
Ces1d	3.51344e-13	0.101505	0.268	0.168	7.02793e-09	7	Ces1d	Hep_Z3
Pzp	4.72342e-13	0.161878	0.756	0.664	9.44825e-09	7	Pzp	Hep_Z3
Mgst1	6.17367e-13	0.159349	0.697	0.597	1.23492e-08	7	Mgst1	Hep_Z3
Cyb5	8.24876e-13	0.132574	0.641	0.512	1.65e-08	7	Cyb5	Hep_Z3
Fabp1	9.63297e-13	0.139597	0.435	0.322	1.92688e-08	7	Fabp1	Hep_Z3
Sord	1.97982e-12	0.134028	0.565	0.45	3.96023e-08	7	Sord	Hep_Z3
Car3	1.17981e-11	0.118611	0.396	0.287	2.35997e-07	7	Car3	Hep_Z3
Aldh1a1	2.98362e-11	0.114348	0.402	0.298	5.96813e-07	7	Aldh1a1	Hep_Z3
Cyp2c68	7.34701e-11	0.12411	0.38	0.279	1.46962e-06	7	Cyp2c68	Hep_Z3
Adh1	1.78683e-10	0.133398	0.684	0.593	3.5742e-06	7	Adh1	Hep_Z3
Ces3a	3.7845e-10	0.109858	0.364	0.267	7.57014e-06	7	Ces3a	Hep_Z3
F5	3.96805e-10	0.106794	0.217	0.139	7.93728e-06	7	F5	Hep_Z3
Prdx1	9.96782e-10	0.117539	0.521	0.416	1.99386e-05	7	Prdx1	Hep_Z3
Acaa1b	5.12404e-08	0.116369	0.396	0.317	0.00102496	7	Acaa1b	Hep_Z3
Apoh	1.0791e-07	0.112293	0.628	0.55	0.00215852	7	Apoh	Hep_Z3
Sod1	1.39692e-07	0.102951	0.383	0.301	0.00279427	7	Sod1	Hep_Z3
Ecm1	6.72315e-217	0.398145	0.337	0.054	1.34483e-212	8	Ecm1	HSC (HSC-N + HSC-A)
Dcn	4.4021e-180	0.395701	0.35	0.069	8.80552e-176	8	Dcn	HSC (HSC-N + HSC-A)
Sod3	7.65746e-149	0.224863	0.191	0.024	1.53172e-144	8	Sod3	HSC (HSC-N + HSC-A)
Col1a1	8.39017e-144	0.202341	0.158	0.017	1.67829e-139	8	Col1a1	HSC (HSC-N + HSC-A)
Col3a1	1.48859e-134	0.254375	0.199	0.029	2.97762e-130	8	Col3a1	HSC (HSC-N + HSC-A)
Col1a2	1.502e-78	0.189991	0.148	0.027	3.00446e-74	8	Col1a2	HSC (HSC-N + HSC-A)
Bgn	9.35433e-68	0.183946	0.178	0.042	1.87115e-63	8	Bgn	HSC (HSC-N + HSC-A)
Prelp	1.43807e-60	0.167621	0.175	0.044	2.87657e-56	8	Prelp	HSC (HSC-N + HSC-A)
Sparc	5.04863e-58	0.190283	0.165	0.041	1.00988e-53	8	Sparc	HSC (HSC-N + HSC-A)
Col14a1	1.63734e-56	0.166154	0.166	0.042	3.27517e-52	8	Col14a1	HSC (HSC-N + HSC-A)
Masp1	6.11476e-44	0.136051	0.136	0.036	1.22313e-39	8	Masp1	HSC (HSC-N + HSC-A)
Plvap	4.56302e-33	0.115978	0.144	0.047	9.1274e-29	8	Plvap	HSC (HSC-N + HSC-A)
Igfbp7	7.84046e-14	0.105031	0.166	0.088	1.56833e-09	8	Igfbp7	HSC (HSC-N + HSC-A)
Cd74	0	0.98489	0.651	0.118	0	9	Cd74	DC-like Macrophage
H2-Ab1	0	0.739951	0.518	0.071	0	9	H2-Ab1	DC-like Macrophage
H2-Aa	0	0.699123	0.495	0.056	0	9	H2-Aa	DC-like Macrophage
H2-Eb1	2.53763e-264	0.34537	0.283	0.025	5.07602e-260	9	H2-Eb1	DC-like Macrophage
Acta2	5.78944e-81	0.170973	0.107	0.012	1.15806e-76	9	Acta2	DC-like Macrophage
Mgp	2.89835e-76	0.125308	0.09	0.009	5.79756e-72	9	Mgp	DC-like Macrophage
Lyz2	4.03981e-69	0.287221	0.244	0.063	8.08084e-65	9	Lyz2	DC-like Macrophage
Vwf	1.72866e-54	0.102785	0.079	0.009	3.45785e-50	9	Vwf	DC-like Macrophage
Gsn	6.57176e-53	0.145812	0.12	0.022	1.31455e-48	9	Gsn	DC-like Macrophage
Cst3	1.39779e-49	0.359596	0.393	0.174	2.79601e-45	9	Cst3	DC-like Macrophage
Col3a11	7.99964e-35	0.120856	0.129	0.033	1.60017e-30	9	Col3a1	DC-like Macrophage
Tmsb4x	1.2993e-20	0.136215	0.159	0.064	2.59899e-16	9	Tmsb4x	DC-like Macrophage
Acbd6	3.00623e-20	0.153751	1	0.995	6.01337e-16	9	Acbd6	DC-like Macrophage
Bgn1	4.08944e-19	0.118141	0.124	0.045	8.18011e-15	9	Bgn	DC-like Macrophage
C1qb	3.10705e-18	0.121672	0.151	0.062	6.21503e-14	9	C1qb	DC-like Macrophage
mt-Cytb	1.12554e-17	0.129215	1	1	2.25142e-13	9	mt-Cytb	DC-like Macrophage
mt-Nd2	2.48208e-17	0.116839	1	1	4.9649e-13	9	mt-Nd2	DC-like Macrophage
mt-Nd4	4.55361e-16	0.123441	1	1	9.10858e-12	9	mt-Nd4	DC-like Macrophage
mt-Co1	1.56553e-15	0.108525	1	1	3.13152e-11	9	mt-Co1	DC-like Macrophage
mt-Co3	5.88067e-15	0.123979	1	0.998	1.17631e-10	9	mt-Co3	DC-like Macrophage
mt-Atp6	1.23875e-13	0.102619	1	1	2.47788e-09	9	mt-Atp6	DC-like Macrophage
mt-Co2	4.50778e-13	0.11568	1	1	9.01692e-09	9	mt-Co2	DC-like Macrophage
mt-Nd1	1.59038e-10	0.124685	0.995	0.989	3.18124e-06	9	mt-Nd1	DC-like Macrophage
Actb	1.00655e-08	0.181638	0.468	0.382	0.00020134	9	Actb	DC-like Macrophage
Psap	4.60078e-07	0.184099	0.468	0.395	0.00920294	9	Psap	DC-like Macrophage
Itgad	2.00767e-05	0.104943	0.574	0.509	0.401594	9	Itgad	DC-like Macrophage
Clu1	3.87328e-05	0.174611	0.834	0.829	0.774771	9	Clu	DC-like Macrophage
Ly6e1	0.002087	0.100956	0.485	0.433	1	9	Ly6e	DC-like Macrophage
Cd5l	0	0.576164	0.464	0.058	0	10	Cd5l	KC-like Macrophage
Marco	0	0.446334	0.369	0.008	0	10	Marco	KC-like Macrophage
Clec4f	6.90661e-257	0.466856	0.39	0.05	1.38153e-252	10	Clec4f	KC-like Macrophage
C1qc	1.2307e-194	0.337876	0.297	0.037	2.46177e-190	10	C1qc	KC-like Macrophage
C1qb1	5.48411e-192	0.417445	0.357	0.055	1.09699e-187	10	C1qb	KC-like Macrophage
Cfp	2.27889e-188	0.278764	0.248	0.027	4.55847e-184	10	Cfp	KC-like Macrophage
Fcna	9.97263e-185	0.346893	0.293	0.038	1.99483e-180	10	Fcna	KC-like Macrophage
Csf1r	3.27021e-176	0.291705	0.26	0.031	6.54141e-172	10	Csf1r	KC-like Macrophage
C1qa	3.59654e-131	0.232168	0.219	0.029	7.19416e-127	10	C1qa	KC-like Macrophage
Lyz21	3.70108e-117	0.352519	0.302	0.061	7.40327e-113	10	Lyz2	KC-like Macrophage
Folr2	5.2355e-109	0.145873	0.124	0.011	1.04726e-104	10	Folr2	KC-like Macrophage
Vsig4	6.8234e-106	0.175195	0.159	0.019	1.36488e-101	10	Vsig4	KC-like Macrophage
Wfdc17	7.26823e-81	0.147796	0.134	0.018	1.45386e-76	10	Wfdc17	KC-like Macrophage
Cd163	1.38063e-71	0.106174	0.079	0.007	2.76167e-67	10	Cd163	KC-like Macrophage
Sdc3	1.81088e-60	0.119191	0.102	0.014	3.6223e-56	10	Sdc3	KC-like Macrophage
Cd68	1.88137e-49	0.104222	0.1	0.016	3.76331e-45	10	Cd68	KC-like Macrophage
Mpeg1	8.30228e-32	0.125073	0.093	0.02	1.6607e-27	10	Mpeg1	KC-like Macrophage
Ctsb1	7.85415e-26	0.309939	0.729	0.598	1.57107e-21	10	Ctsb	KC-like Macrophage
Tmsb4x1	8.77106e-25	0.13337	0.171	0.063	1.75448e-20	10	Tmsb4x	KC-like Macrophage
Cd741	1.18236e-24	0.157813	0.278	0.131	2.36508e-20	10	Cd74	KC-like Macrophage
Lgmn	8.11119e-23	0.110791	0.119	0.038	1.62248e-18	10	Lgmn	KC-like Macrophage
Pltp	1.26643e-20	0.149211	0.167	0.068	2.53325e-16	10	Pltp	KC-like Macrophage
Slc40a1	1.35143e-20	0.144957	0.162	0.065	2.70326e-16	10	Slc40a1	KC-like Macrophage
Grn	1.42697e-16	0.225243	0.395	0.263	2.85438e-12	10	Grn	KC-like Macrophage
Actb1	2.26106e-14	0.175527	0.521	0.381	4.5228e-10	10	Actb	KC-like Macrophage
Ctsd	5.11199e-08	0.11749	0.203	0.129	0.00102255	10	Ctsd	KC-like Macrophage
Psap1	3.94283e-06	0.14173	0.474	0.395	0.0788685	10	Psap	KC-like Macrophage
Ly6e2	5.10057e-06	0.114497	0.51	0.432	0.102027	10	Ly6e	KC-like Macrophage
H2-D1	9.35849e-05	0.11003	0.536	0.47	1	10	H2-D1	KC-like Macrophage
Xist	0	0.689797	0.499	0.042	0	11	Xist	Hep_Z2 (nuclear)
Malat1	4.23224e-147	0.353066	0.309	0.047	8.46575e-143	11	Malat1	Hep_Z2 (nuclear)
Neat1	5.16945e-121	0.391112	0.291	0.051	1.03404e-116	11	Neat1	Hep_Z2 (nuclear)
Mlxipl	2.03194e-27	0.148395	0.158	0.05	4.06448e-23	11	Mlxipl	Hep_Z2 (nuclear)
Errfi1	6.87779e-22	0.219441	0.307	0.157	1.37576e-17	11	Errfi1	Hep_Z2 (nuclear)
D4Wsu53e	9.71819e-15	0.117209	0.141	0.058	1.94393e-10	11	D4Wsu53e	Hep_Z2 (nuclear)
n-R5-8s11	1.34358e-13	0.145667	0.315	0.188	2.68756e-09	11	n-R5-8s1	Hep_Z2 (nuclear)
Pcyt2	9.01662e-11	0.111626	0.212	0.119	1.80359e-06	11	Pcyt2	Hep_Z2 (nuclear)
Gm246011	2.50794e-10	0.109575	0.228	0.132	5.01663e-06	11	Gm24601	Hep_Z2 (nuclear)
Abcc2	1.65315e-09	0.108456	0.115	0.053	3.3068e-05	11	Abcc2	Hep_Z2 (nuclear)
Cyp3a25	2.42154e-09	0.146042	0.521	0.404	4.84382e-05	11	Cyp3a25	Hep_Z2 (nuclear)
Gm13775	2.74028e-08	0.105653	0.21	0.128	0.000548137	11	Gm13775	Hep_Z2 (nuclear)
G6pc1	2.63968e-06	0.111746	0.244	0.168	0.0528015	11	G6pc	Hep_Z2 (nuclear)
Adk	4.87764e-06	0.102147	0.473	0.378	0.0975673	11	Adk	Hep_Z2 (nuclear)
Dpyd	5.86217e-06	0.118585	0.25	0.176	0.117261	11	Dpyd	Hep_Z2 (nuclear)
Pck11	5.82618e-05	0.110841	0.717	0.658	1	11	Pck1	Hep_Z2 (nuclear)
Spp1	0	0.941279	0.742	0.048	0	12	Spp1	Hep_novel
Mmp7	0	0.33083	0.232	0.007	0	12	Mmp7	Hep_novel
Clu2	1.42276e-175	1.07222	0.984	0.825	2.84595e-171	12	Clu	Hep_novel
1600029D21Rik	2.075e-153	0.147111	0.11	0.005	4.15063e-149	12	1600029D21Rik	Hep_novel
Mfge8	3.73825e-49	0.155126	0.171	0.037	7.47762e-45	12	Mfge8	Hep_novel
App	6.82006e-28	0.138454	0.187	0.063	1.36422e-23	12	App	Hep_novel
Slpi	7.95814e-26	0.116699	0.142	0.043	1.59187e-21	12	Slpi	Hep_novel
Lcn21	1.22666e-25	0.166703	0.161	0.052	2.45369e-21	12	Lcn2	Hep_novel
Gas6	4.75436e-25	0.108847	0.146	0.046	9.51016e-21	12	Gas6	Hep_novel
Chd9	1.59228e-23	0.172288	0.23	0.096	3.18503e-19	12	Chd9	Hep_novel
Gpx31	5.35593e-19	0.214968	0.988	0.935	1.07135e-14	12	Gpx3	Hep_novel
Ly6e3	7.98928e-16	0.186856	0.596	0.43	1.5981e-11	12	Ly6e	Hep_novel
Saa11	5.29628e-13	0.194139	0.368	0.236	1.05942e-08	12	Saa1	Hep_novel
Tmem176a	1.68689e-11	0.134223	0.313	0.192	3.37429e-07	12	Tmem176a	Hep_novel
Atp1a1	1.74766e-11	0.111721	0.252	0.144	3.49584e-07	12	Atp1a1	Hep_novel
Anxa5	1.94003e-11	0.113016	0.148	0.071	3.88064e-07	12	Anxa5	Hep_novel
Cp1	1.45745e-10	0.166601	0.742	0.623	2.91533e-06	12	Cp	Hep_novel
Tmem176b	3.39529e-10	0.131325	0.329	0.214	6.79161e-06	12	Tmem176b	Hep_novel
H2-D11	4.86654e-09	0.16528	0.573	0.469	9.73454e-05	12	H2-D1	Hep_novel
Hp1	8.30923e-07	0.141646	0.417	0.326	0.016621	12	Hp	Hep_novel
Hbb-bs	1.05723e-185	1.01878	0.888	0.38	2.11477e-181	13	Hbb-bs	RBC
Hba-a1	5.17977e-165	0.804409	0.736	0.24	1.03611e-160	13	Hba-a1	RBC
Hba-a2	4.39428e-155	0.734719	0.698	0.212	8.78988e-151	13	Hba-a2	RBC
Hbb-bt	6.36908e-115	0.444028	0.456	0.108	1.27401e-110	13	Hbb-bt	RBC
Acbd61	3.58476e-18	0.177585	0.998	0.995	7.17059e-14	13	Acbd6	RBC
mt-Nd41	2.82132e-13	0.13197	1	1	5.64348e-09	13	mt-Nd4	RBC
mt-Co11	8.03657e-11	0.107025	1	1	1.60756e-06	13	mt-Co1	RBC
mt-Atp61	2.1506e-09	0.100878	1	1	4.30185e-05	13	mt-Atp6	RBC
mt-Cytb1	2.5888e-09	0.110092	1	1	5.17837e-05	13	mt-Cytb	RBC
mt-Rnr21	4.9878e-09	0.147505	0.948	0.909	9.9771e-05	13	mt-Rnr2	RBC
mt-Co31	1.81162e-07	0.108773	1	0.998	0.00362378	13	mt-Co3	RBC
Casp12	6.96602e-07	0.125061	0.855	0.816	0.0139341	13	Casp12	RBC
Nfatc3	1.26049e-06	0.136657	0.703	0.659	0.0252136	13	Nfatc3	RBC
Naa15	1.51101e-05	0.123704	0.622	0.536	0.302247	13	Naa15	RBC
Itgad1	0.000150395	0.122417	0.575	0.51	1	13	Itgad	RBC
1700091E21Rik	0.000786645	0.145668	0.629	0.595	1	13	1700091E21Rik	RBC
Aqp1	1.4366e-180	0.550066	0.511	0.082	2.87363e-176	14	Aqp1	Endothelial
Stab1	1.46786e-140	0.241616	0.193	0.014	2.93616e-136	14	Stab1	Endothelial
Gpr182	5.377e-103	0.204223	0.17	0.015	1.07556e-98	14	Gpr182	Endothelial
Kdr	4.47324e-98	0.280059	0.23	0.029	8.94783e-94	14	Kdr	Endothelial
Eng	4.06179e-88	0.201779	0.168	0.017	8.1248e-84	14	Eng	Endothelial
Cldn5	1.82331e-51	0.10977	0.082	0.007	3.64716e-47	14	Cldn5	Endothelial
Oit3	1.19383e-49	0.137976	0.122	0.016	2.38802e-45	14	Oit3	Endothelial
Stab2	4.98713e-39	0.190399	0.182	0.04	9.97575e-35	14	Stab2	Endothelial
Ltbp4	8.87399e-39	0.153823	0.165	0.034	1.77506e-34	14	Ltbp4	Endothelial
Mrc1	1.79309e-29	0.148096	0.125	0.026	3.58672e-25	14	Mrc1	Endothelial
Igfbp71	3.40039e-28	0.216498	0.256	0.088	6.80181e-24	14	Igfbp7	Endothelial
Ehd3	5.58498e-26	0.1453	0.151	0.039	1.11716e-21	14	Ehd3	Endothelial
Gpihbp1	5.11679e-25	0.112677	0.122	0.028	1.02351e-20	14	Gpihbp1	Endothelial
Dnase1l3	1.89078e-22	0.134247	0.136	0.037	3.78213e-18	14	Dnase1l3	Endothelial
Sparc1	3.12183e-20	0.14474	0.148	0.044	6.24459e-16	14	Sparc	Endothelial
Ppap2b	6.47091e-17	0.164417	0.165	0.059	1.29438e-12	14	Ppap2b	Endothelial
Ptprb	1.74251e-16	0.107481	0.128	0.04	3.48554e-12	14	Ptprb	Endothelial
Gm269242	4.77524e-12	0.126269	1	0.999	9.55191e-08	14	Gm26924	Endothelial
Serinc3	1.43226e-11	0.201232	0.398	0.254	2.86496e-07	14	Serinc3	Endothelial
Eef1a1	7.08949e-146	1.08424	0.731	0.051	1.41811e-141	15	Eef1a1	Hep_Z2 (Eef1a1)
Slc22a27	2.98517e-09	0.135023	0.104	0.015	5.97124e-05	15	Slc22a27	Hep_Z2 (Eef1a1)
Trpm7	4.05922e-06	0.101908	0.104	0.022	0.0811965	15	Trpm7	Hep_Z2 (Eef1a1)
Abca1	1.12631e-05	0.108155	0.194	0.062	0.225296	15	Abca1	Hep_Z2 (Eef1a1)
Rhoa	0.000496432	0.107198	0.209	0.087	1	15	Rhoa	Hep_Z2 (Eef1a1)
Creb3l2	0.00173241	0.141622	0.463	0.291	1	15	Creb3l2	Hep_Z2 (Eef1a1)
Mpc1	0.0018263	0.123929	0.343	0.192	1	15	Mpc1	Hep_Z2 (Eef1a1)
Dhtkd1	0.00697166	0.132464	0.104	0.041	1	15	Dhtkd1	Hep_Z2 (Eef1a1)
