## Supplementary material for "Seq-Scope: Submicrometer-resolution spatial transcriptomics for single cell and subcellular studies": Table S3

### Sheet: Fig 3, S3 and S5
Nuc-targeted	['Malat1', 'Neat1', 'Mlxipl']
Mt-encoded	['mt-Tf', 'mt-Rnr1', 'mt-Tv', 'mt-Rnr2', 'mt-Tl1', 'mt-Nd1', 'mt-Ti', 'mt-Tq', 'mt-Tm', 'mt-Nd2', 'mt-Tw', 'mt-Ta', 'mt-Tn', 'mt-Tc', 'mt-Ty', 'mt-Co1', 'mt-Ts1', 'mt-Td', 'mt-Co2', 'mt-Tk', 'mt-Atp8', 'mt-Atp6', 'mt-Co3', 'mt-Tg', 'mt-Nd3', 'mt-Tr', 'mt-Nd4l', 'mt-Nd4', 'mt-Th', 'mt-Ts2', 'mt-Tl2', 'mt-Nd5', 'mt-Nd6', 'mt-Te', 'mt-Cytb', 'mt-Tt', 'mt-Tp']

### Sheet: Fig 4
Hep_Z1	['Mup20', 'Mup3', 'Alb', 'Cyp2f2', 'Serpina1e']
Hep_Z3	['Cyp2e1', 'Cyp2c29', 'Mup17', 'Cyp1a2', 'Mup11', 'Cyp2a5', 'Gulo', 'Glul']
Nuclei	All unspliced transcripts
Macro	['Cd5l', 'Cd74', 'Clec4f', 'H2-Ab1', 'C1qb', 'H2-Aa', 'C1qc', 'Csf1r', 'Ctss', 'Lyz2']
ENDO	['Aqp1', 'Dnase1l3', 'Gpr182', 'Gpihbp1', 'Kdr']
HSC	['Dcn', 'Ecm1', 'Tgfbi', 'Gdf2', 'Prelp', 'Pth1r', 'Masp1', 'Bgn', 'Angptl6', 'Col14a1', 'Sparc', 'Sod3', 'Colec11']
Hep	['Alb']
Hep_injured	['Saa3', 'Saa2', 'Cxcl9', 'Saa1', 'Arl6ip5']

### Sheet: Fig 5
Hep	['Alb']
Macrophage	['Cd5l', 'Marco', 'Clec4f', 'C1qc', 'C1qb', 'Cfp', 'Fcna', 'Csf1r', 'C1qa', 'Cd74', 'H2-Ab1', 'H2-Aa', 'H2-Eb1']
Hep_injured	['Saa1', 'Saa2', 'Saa3']
Hep_novel	['Spp1', 'Mmp7', 'Clu']
DC-like Macrophage	['Cd74', 'H2-Ab1', 'H2-Aa', 'H2-Eb1']
KC-like Macrophage	['Cd5l', 'Marco', 'Clec4f', 'C1qc', 'C1qb', 'Cfp', 'Fcna', 'Csf1r', 'C1qa']
HSC	['Ecm1', 'Dcn', 'Sod3', 'Col1a1', 'Col3a1', 'Col1a2', 'Bgn', 'Prelp', 'Sparc', 'Col14a1', 'Masp1', 'Plvap']
HSC-N	['Ecm1', 'Dcn', 'Sod3']
HSC-A	['Col1a1', 'Col3a1', 'Col1a2']

### Sheet: Fig 7
SM	['Acta2', 'Tpm2', 'Tagln', 'Myl9', 'Sparcl1', 'Flna', 'Actg2', 'Cnn1', 'Myh11', 'Des', 'Mylk', 'Csrp1', 'Ckb']
Surface	['Saa1', 'Car4', 'Aqp8']
Transitional	['Car1', 'Muc3', 'Plac8', 'Cdh17', 'Tspan1', 'Mboat1', 'Itm2b', 'Slc6a14', 'Sepp1', 'Slc26a3', 'Klf4', 'Ezr', 'Slc20a1', 'Pmp22', 'Mxd1', 'Selenbp1', 'Krt20', 'Krt8', 'Lgals3', 'Emp1', 'Slfn4', 'Car2', 'Hsd11b2']
Crypt Base	['Agr2', 'Oit1', 'Gpx2', 'Clca4', 'Spink4', 'Rplp1', 'Gm26870', 'Rps18', 'Rps8', 'Rps15', 'Rps24', 'Rps9', 'Rpl18', 'Slc12a2', 'Rps27a', 'Rps29', 'Rpl38', 'D17H6S56E-5', 'Rps5', 'Rpl6', 'Gnb2l1', 'Atp2a3', 'Kcne3', 'Gm10800', 'Rps26', 'Tmsb10', 'Hnrnpa2b1', 'Rps12', 'Rpl31', 'Ptma', 'Ppp1r1b', 'Rpl23', 'Rpl41']
EEC	['Gcg', 'Pyy', 'Insl5', 'Ppy', 'Reg4']
DCSC	['Agr2', 'Spink4', 'Oit1', 'Clca4', 'Muc2']
Paneth-like	['Mptx1']
Goblet	['Zg16', 'Clca3', 'Fcgbp', 'Tff3', 'Spink3', 'Tgm3']
Colonocyte	['Lypd8', 'Saa1', 'Car4', 'Aqp8']
S phase	['Gmnn', 'Rad51', 'Cdca7', 'Prim1', 'Dscc1', 'Cenpu', 'Mcm7', 'Slbp', 'Fen1', 'Ccne2', 'Rad51ap1', 'Polr1b', 'Mcm4', 'Wdr76', 'Pcna', 'Usp1', 'Tyms', 'Casp8ap2', 'Rrm2', 'Nasp', 'Ubr7', 'Pola1', 'Mcm6', 'Cdc45', 'E2f8', 'Mcm5', 'Rfc2', 'Dtl', 'Clspn', 'Cdc6', 'Blm', 'Rrm1', 'Tipin', 'Hells', 'Ung', 'Exo1', 'Gins2', 'Mrpl36', 'Chaf1b', 'Msh2', 'Uhrf1']
G2/M phase	['Tmpo', 'Cdk1', 'Tacc3', 'Smc4', 'Mki67', 'Ckap2l', 'Nusap1', 'Cks2', 'Cks1b', 'Ect2', 'Cdc25c', 'Top2a', 'Ckap5', 'Kif11', 'Cdca3', 'Ttk', 'Ndc80', 'Cdca2', 'Nuf2', 'Anln', 'Tubb4b', 'Kif20b', 'Gtse1', 'Birc5', 'Ccnb2', 'Gas2l3', 'Aurka', 'Dlgap5', 'G2e3', 'Psrc1', 'Hmmr', 'Ckap2', 'Cenpa', 'Rangap1', 'Aurkb', 'Ube2c', 'Lbr', 'Hjurp', 'Cbx5', 'Ctcf', 'Cdca8', 'Anp32e', 'Tpx2', 'Nek2', 'Ncapd2',…
Fibroblast	['Ccl21a', 'Col3a1', 'Mgp', 'Dcn', 'Col1a1', 'Col1a2', 'Sparc', 'Cd34', 'Gsn']
Neuronal	['Uchl1', 'Tac1', 'Scg2', 'Prph', 'Stmn3', 'Penk', 'Stmn2', 'Calb2', 'Ndrg4', 'Pcsk1n', 'Rtn1', 'Tuba1a', 'Vip', 'Ndn', 'Map1b', 'Gal', 'Uchl1', 'D430019H16Rik', 'Lyve1', 'Hspb8', 'Cps1', 'Syt13', 'Calb2', 'Slc8b1']
Macrophage	['H2-Ab1', 'Cd74', 'Apoe', 'C1qb', 'H2-Eb1', 'H2-Aa', 'Lyz2', 'Ccl8', 'C1qc', 'Tgfbi']
B cell	['Igha', 'Igj', 'Igkc', 'Mzb1', 'Ly6c2', 'Rfc1', 'Iglc2']
